# Excess fermentation and lactic acidosis as detrimental functions of the gut microbes in treatment-naive TB patients

**DOI:** 10.1101/2023.12.05.570051

**Authors:** Milyausha Yunusbaeva, Liliya Borodina, Darya Terentyeva, Anna Bogdanova, Aigul Zakirova, Shamil Bulatov, Radick Altinbaev, Fanil Bilalov, Bayazit Yunusbayev

## Abstract

Gut microbiota link to host immunity motivated numerous studies of the gut microbiome in tuberculosis (TB) patients. However, these studies did not explore the metabolic capacity of the gut community, which is a key axis of impact on the host’s immunity. We used deep sequencing of fecal samples from 23 treatment-naive TB patients and 48 healthy donors to reconstruct the metabolic capacity and strain/species-level content of the gut microbiome. We show that the strong taxonomic divergence of the gut community in TB patients is explained by the systematic depletion of the commensal flora of the large intestine, *Bacteroidetes,* and an increase in *Actinobacteria, Firmicutes*, and *Proteobacteria* such as *Streptococcaceae, Erysipelotrichaceae, Lachnospiraceae,* and *Enterobacteriaceae.* The cumulative expansion of diverse disease-associated pathobionts in patients reached 1/4 of the total gut microbiota, suggesting a heavy toll on host immunity along with MTB infection. Reconstruction of metabolic pathways showed that the microbial community in patients shifted toward rapid growth using glycolysis and excess fermentation to produce acetate and lactate. Higher glucose availability in the intestine likely drives fermentation to lactate and growth, causing acidosis and endotoxemia. Excessive fermentation and lactic acidosis are likely characteristics of TB patients’ disturbed gut microbiomes. Since lactic acidosis strongly suppresses the normal gut flora, directly interferes with macrophage function, and is linked to mortality in TB patients, our findings highlight gut lactate acidosis as a novel research focus and a potential host-directed treatment target that can augment traditional TB treatment.
