## Supplemental Table 2 for "Excess fermentation and lactic acidosis as detrimental functions of the gut microbes in treatment-naive TB patients"

### Sheet: LEFSE results for taxons
Analyzed taxonomic rank	Full Taxonomy	Statistics	P-value	Statistical method	P-adjusted	Control	Tuberculosis	LDA-score	Encichment direction
Species	Bacteria_Bacteroidetes_Bacteroidia_Bacteroidales_Bacteroidales_unclassified_Phocaeicola_Phocaeicola_dorei	8.18951	0.00421	Kruskal-Wallis rank sum test	0.0152591	129513	790000	5.52	tuberculosis
Species	Bacteria_Proteobacteria_Gammaproteobacteria_Enterobacterales_Enterobacteriaceae_Escherichia_Escherichia_coli	29.3592	6.01e-08	Kruskal-Wallis rank sum test	1.3155e-06	57910.5	484000	5.33	tuberculosis
Species	Bacteria_Bacteroidetes_Bacteroidia_Bacteroidales_Prevotellaceae_Prevotella_Prevotella_copri_clade_C	30.6031	3.17e-08	Kruskal-Wallis rank sum test	8.70196e-07	116952	310000	4.98	tuberculosis
Species	Bacteria_Firmicutes_Clostridia_Clostridiales_Lachnospiraceae_Blautia_Blautia_wexlerae	32.0607	1.49e-08	Kruskal-Wallis rank sum test	4.44967e-07	4557.3	183250	4.95	tuberculosis
Species	Bacteria_Verrucomicrobia_Verrucomicrobiae_Verrucomicrobiales_Akkermansiaceae_Akkermansia_Akkermansia_muciniphila	7.75647	0.00535	Kruskal-Wallis rank sum test	0.0184482	37990.4	194000	4.89	tuberculosis
Species	Bacteria_Firmicutes_Negativicutes_Selenomonadales_Selenomonadaceae_Megamonas_Megamonas_funiformis	26.0389	3.35e-07	Kruskal-Wallis rank sum test	5.70228e-06	13002.3	129000	4.76	tuberculosis
Species	Bacteria_Bacteroidetes_Bacteroidia_Bacteroidales_Prevotellaceae_Prevotella_Prevotella_hominis	35.3033	2.82e-09	Kruskal-Wallis rank sum test	1.51231e-07	8206.07	79440.6	4.55	tuberculosis
Species	Bacteria_Bacteroidetes_Bacteroidia_Bacteroidales_Prevotellaceae_Prevotella_Prevotella_copri_clade_D	29.3618	6.01e-08	Kruskal-Wallis rank sum test	1.3155e-06	34409.1	94100	4.48	tuberculosis
Species	Bacteria_Firmicutes_Clostridia_Clostridiales_Lachnospiraceae_Dorea_Dorea_longicatena	15.7346	7.29e-05	Kruskal-Wallis rank sum test	0.000482271	5203.06	65864.9	4.48	tuberculosis
Species	Bacteria_Firmicutes_Clostridia_Clostridiales_Lachnospiraceae_Sellimonas_Sellimonas_intestinalis	48.1629	3.92e-12	Kruskal-Wallis rank sum test	1.051e-09	16.1707	54883.2	4.44	tuberculosis
Species	Bacteria_Actinobacteria_Coriobacteriia_Coriobacteriales_Coriobacteriaceae_Collinsella_Collinsella_aerofaciens	24.6513	6.87e-07	Kruskal-Wallis rank sum test	1.02286e-05	3948.07	56900	4.42	tuberculosis
Species	Bacteria_Firmicutes_Negativicutes_Veillonellales_Veillonellaceae_Megasphaera_Megasphaera_sp_BL7	22.2596	2.38e-06	Kruskal-Wallis rank sum test	2.65958e-05	2565.09	53700	4.41	tuberculosis
Species	Bacteria_Firmicutes_Clostridia_Clostridiales_Lachnospiraceae_Mediterraneibacter_Ruminococcus_torques	16.0625	6.13e-05	Kruskal-Wallis rank sum test	0.00040806	3905.82	55524.3	4.41	tuberculosis
Species	Bacteria_Firmicutes_Clostridia_Clostridia_unclassified_Clostridia_unclassified_Clostridia_unclassified_Clostridia_unclassified_SGB4367	17.0733	3.6e-05	Kruskal-Wallis rank sum test	0.000258755	29030	76204.6	4.37	tuberculosis
Species	Bacteria_Firmicutes_Clostridia_Clostridiales_Lachnospiraceae_Blautia_Blautia_faecis	30.4994	3.34e-08	Kruskal-Wallis rank sum test	8.73212e-07	3262.49	49476	4.36	tuberculosis
Species	Bacteria_Actinobacteria_Actinobacteria_Bifidobacteriales_Bifidobacteriaceae_Bifidobacterium_Bifidobacterium_longum	33.4836	7.19e-09	Kruskal-Wallis rank sum test	2.33456e-07	2881.64	46000	4.33	tuberculosis
Species	Bacteria_Firmicutes_Clostridia_Clostridiales_Lachnospiraceae_Mediterraneibacter_Ruminococcus_gnavus	43.2797	4.74e-11	Kruskal-Wallis rank sum test	7.267e-09	609.354	41583.7	4.31	tuberculosis
Species	Bacteria_Bacteroidetes_Bacteroidia_Bacteroidales_Prevotellaceae_Prevotella_Prevotella_SGB1653	13.1844	0.000282	Kruskal-Wallis rank sum test	0.00160112	0	38700	4.29	tuberculosis
Species	Bacteria_Firmicutes_Bacilli_Lactobacillales_Streptococcaceae_Streptococcus_Streptococcus_thermophilus	34.1025	5.23e-09	Kruskal-Wallis rank sum test	1.86831e-07	811.732	39165.3	4.28	tuberculosis
Species	Bacteria_Firmicutes_Bacilli_Lactobacillales_Enterococcaceae_Enterococcus_Enterococcus_faecium	37.1032	1.12e-09	Kruskal-Wallis rank sum test	7.5066e-08	36.8174	35482.8	4.25	tuberculosis
Species	Bacteria_Firmicutes_Negativicutes_Veillonellales_Veillonellaceae_GGB4266_GGB4266_SGB5809	25.0008	5.73e-07	Kruskal-Wallis rank sum test	8.77602e-06	12391.1	47700	4.25	tuberculosis
Species	Bacteria_Firmicutes_Clostridia_Clostridiales_Lachnospiraceae_Anaerobutyricum_Anaerobutyricum_hallii	16.9309	3.88e-05	Kruskal-Wallis rank sum test	0.000273405	1220.51	36017.8	4.24	tuberculosis
Species	Bacteria_Bacteroidetes_Bacteroidia_Bacteroidales_Prevotellaceae_GGB1250_GGB1250_SGB1672	13.9125	0.000192	Kruskal-Wallis rank sum test	0.00119364	4866.18	39900	4.24	tuberculosis
Species	Bacteria_Actinobacteria_Actinobacteria_Bifidobacteriales_Bifidobacteriaceae_Bifidobacterium_Bifidobacterium_catenulatum	18.0631	2.14e-05	Kruskal-Wallis rank sum test	0.000160204	110.753	33800	4.23	tuberculosis
Species	Bacteria_Bacteroidetes_Bacteroidia_Bacteroidales_Bacteroidales_unclassified_GGB1495_GGB1495_SGB2071	6.40408	0.0114	Kruskal-Wallis rank sum test	0.0335319	129724	162000	4.21	tuberculosis
Species	Bacteria_Firmicutes_Clostridia_Clostridiales_Lachnospiraceae_Blautia_Blautia_obeum	20.7948	5.11e-06	Kruskal-Wallis rank sum test	4.82361e-05	538.636	31744.7	4.19	tuberculosis
Species	Bacteria_Firmicutes_Clostridia_Clostridiales_Lachnospiraceae_Blautia_Blautia_producta	26.036	3.35e-07	Kruskal-Wallis rank sum test	5.70228e-06	0	28658.3	4.16	tuberculosis
Species	Bacteria_Firmicutes_Clostridia_Clostridiales_Lachnospiraceae_Blautia_Blautia_SGB4815	59.5775	1.18e-14	Kruskal-Wallis rank sum test	1.3e-11	1.91435	28560.2	4.15	tuberculosis
Species	Bacteria_Firmicutes_Clostridia_Clostridiales_Lachnospiraceae_Enterocloster_Enterocloster_bolteae	25.1351	5.35e-07	Kruskal-Wallis rank sum test	8.68187e-06	601.012	28023.8	4.14	tuberculosis
Species	Bacteria_Firmicutes_Bacilli_Lactobacillales_Streptococcaceae_Streptococcus_Streptococcus_salivarius	20.0837	7.41e-06	Kruskal-Wallis rank sum test	6.35703e-05	746.781	27537.9	4.13	tuberculosis
Species	Bacteria_Firmicutes_Clostridia_Clostridiales_Lachnospiraceae_GGB3677_GGB3677_SGB4990	20.6742	5.44e-06	Kruskal-Wallis rank sum test	4.82361e-05	0	26214.9	4.12	tuberculosis
Species	Bacteria_Bacteroidetes_Bacteroidia_Bacteroidales_Prevotellaceae_GGB1239_GGB1239_SGB1657	13.1844	0.000282	Kruskal-Wallis rank sum test	0.00160112	0	26400	4.12	tuberculosis
Species	Bacteria_Firmicutes_Clostridia_Clostridiales_Lachnospiraceae_Coprococcus_Coprococcus_catus	13.3045	0.000265	Kruskal-Wallis rank sum test	0.00160112	733.791	27013.8	4.12	tuberculosis
Species	Bacteria_Firmicutes_Erysipelotrichia_Erysipelotrichales_Erysipelotrichaceae_Erysipelatoclostridium_Clostridium_innocuum	52.1667	5.1e-13	Kruskal-Wallis rank sum test	2.73e-10	521.713	26000	4.11	tuberculosis
Species	Bacteria_Firmicutes_Erysipelotrichia_Erysipelotrichales_Erysipelotrichaceae_Erysipelotrichaceae_unclassified_Erysipelotrichaceae_bacterium_3_1_53	20.6742	5.44e-06	Kruskal-Wallis rank sum test	4.82361e-05	0	25300	4.1	tuberculosis
Species	Bacteria_Firmicutes_Clostridia_Clostridiales_Lachnospiraceae_Lacrimispora_Lacrimispora_celerecrescens	35.9144	2.06e-09	Kruskal-Wallis rank sum test	1.17292e-07	661.556	24941.9	4.08	tuberculosis
Species	Bacteria_Firmicutes_Clostridia_Clostridiales_Lachnospiraceae_Tyzzerella_Tyzzerella_nexilis	25.0518	5.58e-07	Kruskal-Wallis rank sum test	8.77602e-06	1934.58	24674.9	4.06	tuberculosis
Species	Bacteria_Firmicutes_Clostridia_Clostridiales_Lachnospiraceae_Eisenbergiella_Eisenbergiella_tayi	18.5968	1.61e-05	Kruskal-Wallis rank sum test	0.000131152	1194.25	23854.7	4.05	tuberculosis
Species	Bacteria_Firmicutes_Clostridia_Clostridiales_Ruminococcaceae_Flavonifractor_Flavonifractor_plautii	18.1615	2.03e-05	Kruskal-Wallis rank sum test	0.000157741	5550.16	26857.2	4.03	tuberculosis
Species	Bacteria_Firmicutes_Clostridia_Clostridiales_Lachnospiraceae_Blautia_Blautia_SGB4831	38.741	4.84e-10	Kruskal-Wallis rank sum test	4.3232e-08	35.5744	20470.4	4.01	tuberculosis
Species	Bacteria_Firmicutes_Negativicutes_Acidaminococcales_Acidaminococcaceae_Acidaminococcus_Acidaminococcus_massiliensis	12.387	0.000432	Kruskal-Wallis rank sum test	0.00234071	6.12236	20400	4.01	tuberculosis
Species	Bacteria_Firmicutes_Clostridia_Clostridiales_Ruminococcaceae_Ruminococcus_Ruminococcus_SGB4421	6.50271	0.0108	Kruskal-Wallis rank sum test	0.032163	948.826	21100	4	tuberculosis
Species	Bacteria_Firmicutes_Bacilli_Lactobacillales_Lactobacillaceae_Ligilactobacillus_Ligilactobacillus_salivarius	46.0106	1.18e-11	Kruskal-Wallis rank sum test	2.101e-09	48.0547	19446.9	3.99	tuberculosis
Species	Bacteria_Firmicutes_Clostridia_Clostridia_unclassified_Clostridia_unclassified_Clostridia_unclassified_Clostridia_unclassified_SGB4373	9.66529	0.00188	Kruskal-Wallis rank sum test	0.00789423	4904.69	24236.1	3.99	tuberculosis
Species	Bacteria_Firmicutes_Clostridia_Clostridiales_Clostridiaceae_Clostridium_Clostridium_sp_AT4	30.5385	3.27e-08	Kruskal-Wallis rank sum test	8.73212e-07	59.9055	19143.6	3.98	tuberculosis
Species	Bacteria_Firmicutes_Clostridia_Clostridiales_Lachnospiraceae_Blautia_Blautia_massiliensis	35.1312	3.08e-09	Kruskal-Wallis rank sum test	1.5715e-07	580.3	18912.3	3.96	tuberculosis
Species	Bacteria_Firmicutes_Clostridia_Clostridiales_Lachnospiraceae_Blautia_Blautia_sp_AF19_10LB	8.34727	0.00386	Kruskal-Wallis rank sum test	0.0141807	491.502	17523.3	3.93	tuberculosis
Species	Bacteria_Firmicutes_Clostridia_Clostridiales_Eubacteriaceae_Eubacteriaceae_unclassified_Eubacteriaceae_bacterium_CHKCI004	37.7229	8.15e-10	Kruskal-Wallis rank sum test	5.8274e-08	0	16808.3	3.92	tuberculosis
Species	Bacteria_Firmicutes_Erysipelotrichia_Erysipelotrichales_Erysipelotrichaceae_Erysipelatoclostridium_Erysipelatoclostridium_ramosum	42.3626	7.58e-11	Kruskal-Wallis rank sum test	1.0161e-08	8.76598	16400	3.91	tuberculosis
Species	Bacteria_Bacteroidetes_Bacteroidia_Bacteroidales_Tannerellaceae_Parabacteroides_Parabacteroides_massiliensis	40.4885	1.98e-10	Kruskal-Wallis rank sum test	2.0159e-08	1445.88	17808.9	3.91	tuberculosis
Species	Bacteria_Firmicutes_Clostridia_Clostridiales_Lachnospiraceae_Dorea_Dorea_sp_AF24_7LB	29.6442	5.19e-08	Kruskal-Wallis rank sum test	1.20966e-06	15.9506	16279.4	3.91	tuberculosis
Species	Bacteria_Firmicutes_Clostridia_Clostridiales_Lachnospiraceae_Blautia_Blautia_schinkii	21.4608	3.61e-06	Kruskal-Wallis rank sum test	3.5847e-05	131.14	16310.5	3.91	tuberculosis
Species	Bacteria_Firmicutes_Clostridia_Clostridiales_Lachnospiraceae_Lachnoclostridium_Lachnoclostridium_SGB4598	20.6742	5.44e-06	Kruskal-Wallis rank sum test	4.82361e-05	0	16248	3.91	tuberculosis
Species	Bacteria_Firmicutes_Clostridia_Clostridiales_Ruminococcaceae_GGB9621_GGB9621_SGB15072	15.61	7.78e-05	Kruskal-Wallis rank sum test	0.000508811	0	16209.4	3.91	tuberculosis
Species	Bacteria_Firmicutes_Clostridia_Clostridiales_Lachnospiraceae_Blautia_Blautia_sp_MSK_20_85	30.0968	4.11e-08	Kruskal-Wallis rank sum test	1.00139e-06	309.111	15435.9	3.88	tuberculosis
Species	Bacteria_Firmicutes_Clostridia_Clostridiales_Lachnospiraceae_Enterocloster_Enterocloster_clostridioformis	33.5826	6.83e-09	Kruskal-Wallis rank sum test	2.28803e-07	216.49	15150.7	3.87	tuberculosis
Species	Bacteria_Firmicutes_Erysipelotrichia_Erysipelotrichales_Erysipelotrichaceae_Massilimicrobiota_Massilimicrobiota_sp_An134	20.6742	5.44e-06	Kruskal-Wallis rank sum test	4.82361e-05	0	14800	3.87	tuberculosis
Species	Archaea_Euryarchaeota_Methanobacteria_Methanobacteriales_Methanobacteriaceae_Methanobrevibacter_Methanobrevibacter_smithii	24.2926	8.28e-07	Kruskal-Wallis rank sum test	1.13736e-05	428.29	13400	3.81	tuberculosis
Species	Bacteria_Firmicutes_Clostridia_Clostridiales_Lachnospiraceae_Coprococcus_Coprococcus_comes	7.05	0.00793	Kruskal-Wallis rank sum test	0.0243474	6113.82	18611.9	3.8	tuberculosis
Species	Bacteria_Firmicutes_Negativicutes_Veillonellales_Veillonellaceae_Veillonella_Veillonella_parvula	12.0515	0.000517	Kruskal-Wallis rank sum test	0.00273278	894.359	13400	3.79	tuberculosis
Species	Bacteria_Firmicutes_Clostridia_Clostridiales_Ruminococcaceae_Drancourtella_Drancourtella_sp_An57	23.3168	1.37e-06	Kruskal-Wallis rank sum test	1.71264e-05	0	12067.1	3.78	tuberculosis
Species	Bacteria_Bacteroidetes_Bacteroidia_Bacteroidales_Prevotellaceae_Prevotella_Prevotella_sp_Marseille_P4119	8.53622	0.00348	Kruskal-Wallis rank sum test	0.0128695	0	11716.7	3.77	tuberculosis
Species	Bacteria_Firmicutes_Negativicutes_Veillonellales_Veillonellaceae_Megasphaera_Megasphaera_elsdenii	10.674	0.00109	Kruskal-Wallis rank sum test	0.00510853	873.213	12200	3.75	tuberculosis
Species	Bacteria_Firmicutes_Clostridia_Clostridiales_Lachnospiraceae_Anaerostipes_Anaerostipes_hadrus	6.03513	0.014	Kruskal-Wallis rank sum test	0.0398771	4242.45	15237.3	3.74	tuberculosis
Species	Bacteria_Bacteroidetes_Bacteroidia_Bacteroidales_Prevotellaceae_Prevotellamassilia_Prevotellamassilia_timonensis	38.1568	6.53e-10	Kruskal-Wallis rank sum test	4.9988e-08	12334.2	23085.2	3.73	tuberculosis
Species	Bacteria_Firmicutes_Clostridia_Clostridiales_Clostridiales_unclassified_Evtepia_Evtepia_gabavorous	15.2748	9.29e-05	Kruskal-Wallis rank sum test	0.000598634	496.123	11314.7	3.73	tuberculosis
Species	Bacteria_Firmicutes_Clostridia_Clostridiales_Lachnospiraceae_Blautia_Blautia_hansenii	31.7128	1.79e-08	Kruskal-Wallis rank sum test	5.04235e-07	0	10485.7	3.72	tuberculosis
Species	Bacteria_Bacteroidetes_Bacteroidia_Bacteroidales_Rikenellaceae_Rikenellaceae_unclassified_Rikenellaceae_unclassified_SGB2230	28.8541	7.8e-08	Kruskal-Wallis rank sum test	1.5655e-06	21830	32262.2	3.72	tuberculosis
Species	Bacteria_Actinobacteria_Coriobacteriia_Coriobacteriales_Coriobacteriaceae_Collinsella_Collinsella_sp_AF08_23	20.6742	5.44e-06	Kruskal-Wallis rank sum test	4.82361e-05	0	9960	3.7	tuberculosis
Species	Bacteria_Firmicutes_Clostridia_Clostridia_unclassified_Clostridia_unclassified_Clostridia_unclassified_Clostridia_unclassified_SGB13999	7.38121	0.00659	Kruskal-Wallis rank sum test	0.0209656	85.7371	9655.27	3.68	tuberculosis
Species	Bacteria_Firmicutes_Erysipelotrichia_Erysipelotrichales_Erysipelotrichaceae_Faecalitalea_Faecalitalea_cylindroides	32.3373	1.3e-08	Kruskal-Wallis rank sum test	3.96944e-07	2126.31	11400	3.67	tuberculosis
Species	Bacteria_Firmicutes_Clostridia_Clostridiales_Eubacteriaceae_Eubacterium_Eubacterium_sp_AM28_29	28.9134	7.57e-08	Kruskal-Wallis rank sum test	1.5655e-06	1100.47	10097.5	3.65	tuberculosis
Species	Bacteria_Bacteroidetes_Bacteroidia_Bacteroidales_Prevotellaceae_GGB1247_GGB1247_SGB1668	8.53622	0.00348	Kruskal-Wallis rank sum test	0.0128695	0	8850	3.65	tuberculosis
Species	Bacteria_Firmicutes_Clostridia_Clostridiales_Lachnospiraceae_GGB3537_GGB3537_SGB4727	7.35276	0.0067	Kruskal-Wallis rank sum test	0.0211121	380.419	9163.32	3.64	tuberculosis
Species	Bacteria_Firmicutes_Clostridia_Clostridiales_Lachnospiraceae_Blautia_Blautia_sp_MSK_21_1	5.77801	0.0162	Kruskal-Wallis rank sum test	0.0451854	1280.86	9630.9	3.62	tuberculosis
Species	Bacteria_Firmicutes_Clostridia_Clostridiales_Ruminococcaceae_GGB9644_GGB9644_SGB15121	11.813	0.000588	Kruskal-Wallis rank sum test	0.00301695	62.5774	7749.28	3.58	tuberculosis
Species	Bacteria_Firmicutes_Bacilli_Lactobacillales_Streptococcaceae_Streptococcus_Streptococcus_parasanguinis	29.0896	6.91e-08	Kruskal-Wallis rank sum test	1.48163e-06	555.358	7491.39	3.54	tuberculosis
Species	Bacteria_Firmicutes_Clostridia_Clostridiales_Lachnospiraceae_Mediterraneibacter_Mediterraneibacter_glycyrrhizinilyticus	22.5708	2.03e-06	Kruskal-Wallis rank sum test	2.30987e-05	3.7436	6626.79	3.52	tuberculosis
Species	Bacteria_Firmicutes_Bacilli_Lactobacillales_Lactobacillaceae_Limosilactobacillus_Lactobacillus_mucosae	18.9439	1.35e-05	Kruskal-Wallis rank sum test	0.000112742	77.9743	5983.03	3.47	tuberculosis
Species	Bacteria_Firmicutes_Clostridia_Clostridiales_Lachnospiraceae_Anaerostipes_Anaerostipes_caccae	18.1059	2.09e-05	Kruskal-Wallis rank sum test	0.000157741	0	5769.82	3.46	tuberculosis
Species	Bacteria_Firmicutes_Erysipelotrichia_Erysipelotrichales_Erysipelotrichaceae_Amedibacterium_Amedibacterium_intestinale	18.1059	2.09e-05	Kruskal-Wallis rank sum test	0.000157741	0	5760	3.46	tuberculosis
Species	Bacteria_Firmicutes_Clostridia_Clostridiales_Eubacteriaceae_Eubacterium_Eubacterium_ramulus	7.37364	0.00662	Kruskal-Wallis rank sum test	0.0209918	604.477	6294.31	3.45	tuberculosis
Species	Bacteria_Actinobacteria_Coriobacteriia_Eggerthellales_Eggerthellaceae_Eggerthella_Eggerthella_lenta	40.4008	2.07e-10	Kruskal-Wallis rank sum test	2.0159e-08	13.3836	5520	3.44	tuberculosis
Species	Bacteria_Firmicutes_Clostridia_Clostridiales_Lachnospiraceae_GGB3463_GGB3463_SGB4621	34.675	3.9e-09	Kruskal-Wallis rank sum test	1.67649e-07	0	5393.76	3.43	tuberculosis
Species	Bacteria_Actinobacteria_Actinobacteria_Bifidobacteriales_Bifidobacteriaceae_Bifidobacterium_Bifidobacterium_pseudocatenulatum	22.0363	2.68e-06	Kruskal-Wallis rank sum test	2.84694e-05	507.676	5890	3.43	tuberculosis
Species	Bacteria_Firmicutes_Clostridia_Clostridiales_Lachnospiraceae_Lachnospiraceae_unclassified_Lachnospiraceae_bacterium_NSJ_29	18.1059	2.09e-05	Kruskal-Wallis rank sum test	0.000157741	0	5320.93	3.43	tuberculosis
Species	Bacteria_Firmicutes_Clostridia_Clostridiales_Ruminococcaceae_Gemmiger_Gemmiger_SGB15295	14.6986	0.000126	Kruskal-Wallis rank sum test	0.000800111	1332.18	6607.84	3.42	tuberculosis
Species	Bacteria_Bacteroidetes_Bacteroidia_Bacteroidales_Bacteroidaceae_Bacteroides_Bacteroides_sp_OF04_15BH	20.6742	5.44e-06	Kruskal-Wallis rank sum test	4.82361e-05	0	5140	3.41	tuberculosis
Species	Bacteria_Firmicutes_Clostridia_Clostridiales_Clostridiaceae_Clostridium_Clostridium_sp_C5_48	8.53622	0.00348	Kruskal-Wallis rank sum test	0.0128695	0	5063.16	3.4	tuberculosis
Species	Bacteria_Firmicutes_Erysipelotrichia_Erysipelotrichales_Erysipelotrichaceae_Catenibacterium_Catenibacterium_sp_AM22_15	7.31205	0.00685	Kruskal-Wallis rank sum test	0.0214694	2061.02	7100	3.4	tuberculosis
Species	Bacteria_Firmicutes_Firmicutes_unclassified_Firmicutes_unclassified_Firmicutes_unclassified_Firmicutes_unclassified_Firmicutes_bacterium_AM41_11	19.862	8.32e-06	Kruskal-Wallis rank sum test	7.02599e-05	118.68	5060	3.39	tuberculosis
Species	Bacteria_Firmicutes_Negativicutes_Veillonellales_Veillonellaceae_Megasphaera_Megasphaera_stantonii	26.036	3.35e-07	Kruskal-Wallis rank sum test	5.70228e-06	0	4700	3.37	tuberculosis
Species	Bacteria_Proteobacteria_Deltaproteobacteria_Desulfovibrionales_Desulfovibrionaceae_Desulfovibrio_Desulfovibrio_piger	22.4996	2.1e-06	Kruskal-Wallis rank sum test	2.37186e-05	2394.97	7080	3.37	tuberculosis
Species	Bacteria_Bacteroidetes_Bacteroidia_Bacteroidales_Bacteroidaceae_Bacteroides_Bacteroides_salyersiae	5.70357	0.0169	Kruskal-Wallis rank sum test	0.0464181	17712.4	22400	3.37	tuberculosis
Species	Bacteria_Firmicutes_Clostridia_Clostridiales_Lachnospiraceae_Blautia_Blautia_SGB4805	23.3168	1.37e-06	Kruskal-Wallis rank sum test	1.71264e-05	0	4518.64	3.35	tuberculosis
Species	Bacteria_Firmicutes_Clostridia_Clostridia_unclassified_Clostridia_unclassified_GGB2980_GGB2980_SGB3962	22.9341	1.68e-06	Kruskal-Wallis rank sum test	2.03627e-05	0.406212	4389.26	3.34	tuberculosis
Species	Bacteria_Actinobacteria_Actinobacteria_Bifidobacteriales_Bifidobacteriaceae_Bifidobacterium_Bifidobacterium_breve	19.9889	7.79e-06	Kruskal-Wallis rank sum test	6.62706e-05	10.3294	4160	3.32	tuberculosis
Species	Bacteria_Firmicutes_Clostridia_Clostridiales_Clostridiales_Family_XIII_Incertae_Sedis_Clostridiales_Family_XIII_Incertae_Sedis_unclassified_Clostridiales_Family_XIII_bacterium_WCA_MUC_591_APC_4B	21.8226	2.99e-06	Kruskal-Wallis rank sum test	2.99619e-05	10.0156	3790.98	3.28	tuberculosis
Species	Bacteria_Firmicutes_Clostridia_Clostridiales_Ruminococcaceae_Ruminococcaceae_unclassified_Ruminococcaceae_bacterium_AM07_15	18.5353	1.67e-05	Kruskal-Wallis rank sum test	0.000134433	63.2484	3660	3.25	tuberculosis
Species	Bacteria_Proteobacteria_Gammaproteobacteria_Enterobacterales_Enterobacteriaceae_Klebsiella_Klebsiella_pneumoniae	9.08338	0.00258	Kruskal-Wallis rank sum test	0.0106352	925.288	4430	3.24	tuberculosis
Species	Bacteria_Firmicutes_Clostridia_Clostridiales_Ruminococcaceae_Massilimaliae_Massilimaliae_timonensis	17.4849	2.9e-05	Kruskal-Wallis rank sum test	0.000209769	1.11058	3064.95	3.19	tuberculosis
Species	Bacteria_Firmicutes_Clostridia_Clostridia_unclassified_Clostridia_unclassified_Clostridia_unclassified_Clostridia_unclassified_SGB14844	13.1844	0.000282	Kruskal-Wallis rank sum test	0.00160112	0	2553.13	3.11	tuberculosis
Species	Bacteria_Firmicutes_Clostridia_Clostridiales_Lachnospiraceae_Lachnoclostridium_Lachnoclostridium_sp_An131	15.61	7.78e-05	Kruskal-Wallis rank sum test	0.000508811	0	2509.37	3.1	tuberculosis
Species	Bacteria_Firmicutes_Clostridia_Clostridiales_Lachnospiraceae_Lachnoclostridium_Lachnoclostridium_sp_An138	13.1844	0.000282	Kruskal-Wallis rank sum test	0.00160112	0	2348.66	3.07	tuberculosis
Species	Bacteria_Firmicutes_Bacilli_Lactobacillales_Lactobacillaceae_Ligilactobacillus_Ligilactobacillus_ruminis	6.09139	0.0136	Kruskal-Wallis rank sum test	0.0389365	696.105	2971.19	3.06	tuberculosis
Species	Bacteria_Firmicutes_Erysipelotrichia_Erysipelotrichales_Erysipelotrichaceae_Holdemanella_Holdemanella_biformis	5.56402	0.0183	Kruskal-Wallis rank sum test	0.0484071	491.868	2780	3.06	tuberculosis
Species	Bacteria_Actinobacteria_Coriobacteriia_Coriobacteriales_Atopobiaceae_Olsenella_Olsenella_sp_GAM18	7.50026	0.00617	Kruskal-Wallis rank sum test	0.02004	23.6258	2270	3.05	tuberculosis
Species	Bacteria_Firmicutes_CFGB12277_OFGB12277_FGB12277_GGB35068_GGB35068_SGB47850	21.9752	2.76e-06	Kruskal-Wallis rank sum test	2.84694e-05	52.2723	2247.14	3.04	tuberculosis
Species	Bacteria_Firmicutes_Clostridia_Clostridia_unclassified_Clostridia_unclassified_Clostridia_unclassified_Clostridia_bacterium_UC5_1_1D1	28.8339	7.89e-08	Kruskal-Wallis rank sum test	1.5655e-06	0	2106.41	3.02	tuberculosis
Species	Bacteria_Firmicutes_Bacilli_Lactobacillales_Lactobacillaceae_Lactobacillus_Lactobacillus_delbrueckii	20.6742	5.44e-06	Kruskal-Wallis rank sum test	4.82361e-05	0	2032.1	3.01	tuberculosis
Species	Bacteria_Firmicutes_Clostridia_Clostridiales_Lachnospiraceae_Dorea_Dorea_sp_AF36_15AT	7.49316	0.00619	Kruskal-Wallis rank sum test	0.0200583	41.0712	1870.58	2.96	tuberculosis
Species	Bacteria_Firmicutes_Clostridia_Clostridiales_Lachnospiraceae_Merdimonas_Merdimonas_faecis	18.1059	2.09e-05	Kruskal-Wallis rank sum test	0.000157741	0	1684.56	2.93	tuberculosis
Species	Bacteria_Actinobacteria_Coriobacteriia_Coriobacteriales_Coriobacteriales_unclassified_Coriobacteriales_unclassified_Coriobacteriales_unclassified_SGB72475	10.8271	0.001	Kruskal-Wallis rank sum test	0.00473878	0	1470	2.87	tuberculosis
Species	Bacteria_Firmicutes_Clostridia_Clostridiales_Ruminococcaceae_Pseudoflavonifractor_Pseudoflavonifractor_SGB15156	9.37761	0.0022	Kruskal-Wallis rank sum test	0.00916211	626.17	2116.95	2.87	tuberculosis
Species	Bacteria_Firmicutes_Clostridia_Clostridiales_Eubacteriaceae_Eubacterium_Eubacterium_sp_AF22_8LB	5.59952	0.018	Kruskal-Wallis rank sum test	0.0484071	10.2521	1461.19	2.86	tuberculosis
Species	Bacteria_Actinobacteria_Coriobacteriia_Coriobacteriales_Coriobacteriaceae_Collinsella_Collinsella_bouchesdurhonensis	13.1844	0.000282	Kruskal-Wallis rank sum test	0.00160112	0	1420	2.85	tuberculosis
Species	Bacteria_Firmicutes_Bacilli_Lactobacillales_Streptococcaceae_Streptococcus_Streptococcus_gallolyticus	7.24195	0.00712	Kruskal-Wallis rank sum test	0.0221297	141.48	1557.29	2.85	tuberculosis
Species	Bacteria_Firmicutes_Clostridia_Clostridiales_Ruminococcaceae_Anaerotruncus_Anaerotruncus_colihominis	7.62326	0.00576	Kruskal-Wallis rank sum test	0.0194676	54.3768	1435.07	2.84	tuberculosis
Species	Bacteria_Firmicutes_Clostridia_Clostridia_unclassified_Clostridia_unclassified_Clostridia_unclassified_Clostridia_unclassified_SGB4121	7.01152	0.0081	Kruskal-Wallis rank sum test	0.0248052	213.67	1495.66	2.81	tuberculosis
Species	Bacteria_Firmicutes_Bacilli_Lactobacillales_Streptococcaceae_Lactococcus_Lactococcus_lactis	5.56402	0.0183	Kruskal-Wallis rank sum test	0.0484071	110.518	1176.09	2.73	tuberculosis
Species	Bacteria_Firmicutes_Clostridia_Clostridiales_Clostridiales_unclassified_Clostridiales_unclassified_Clostridiales_bacterium_UBA1390	7.5218	0.0061	Kruskal-Wallis rank sum test	0.0199834	20.5866	1019.2	2.7	tuberculosis
Species	Bacteria_Firmicutes_Clostridia_Clostridiales_Lachnospiraceae_Blautia_Blautia_caecimuris	18.1059	2.09e-05	Kruskal-Wallis rank sum test	0.000157741	0	965.84	2.68	tuberculosis
Species	Bacteria_Firmicutes_Clostridia_Clostridiales_Clostridiaceae_Clostridium_Clostridium_sp_AF20_17LB	9.8342	0.00171	Kruskal-Wallis rank sum test	0.00756724	2543.29	3492.11	2.68	tuberculosis
Species	Bacteria_Firmicutes_Clostridia_Clostridiales_Ruminococcaceae_GGB9512_GGB9512_SGB14909	10.2821	0.00134	Kruskal-Wallis rank sum test	0.00615389	594.245	1533.86	2.67	tuberculosis
Species	Bacteria_Firmicutes_Clostridia_Clostridiales_Lachnospiraceae_Enterocloster_Enterocloster_aldensis	8.16023	0.00428	Kruskal-Wallis rank sum test	0.0154552	712.542	1653.5	2.67	tuberculosis
Species	Bacteria_Firmicutes_Clostridia_Clostridiales_Clostridiaceae_Butyricicoccus_Butyricicoccus_SGB14985	10.8271	0.001	Kruskal-Wallis rank sum test	0.00473878	0	895.381	2.65	tuberculosis
Species	Bacteria_Firmicutes_Bacilli_Lactobacillales_Streptococcaceae_Streptococcus_Streptococcus_anginosus	8.53622	0.00348	Kruskal-Wallis rank sum test	0.0128695	0	842.527	2.63	tuberculosis
Species	Bacteria_Firmicutes_Erysipelotrichia_Erysipelotrichales_Erysipelotrichaceae_Faecalicoccus_Faecalicoccus_pleomorphus	13.1844	0.000282	Kruskal-Wallis rank sum test	0.00160112	0	838	2.62	tuberculosis
Species	Bacteria_Firmicutes_Bacilli_Lactobacillales_Lactobacillaceae_Lacticaseibacillus_Lacticaseibacillus_casei	13.1844	0.000282	Kruskal-Wallis rank sum test	0.00160112	0	779.281	2.59	tuberculosis
Species	Bacteria_Firmicutes_Bacilli_Lactobacillales_Enterococcaceae_Enterococcus_Enterococcus_durans	10.8271	0.001	Kruskal-Wallis rank sum test	0.00473878	0	775.485	2.59	tuberculosis
Species	Bacteria_Firmicutes_CFGB42691_OFGB42691_FGB42691_GGB51441_GGB51441_SGB71759	7.52481	0.00609	Kruskal-Wallis rank sum test	0.0199834	43.899	747.604	2.55	tuberculosis
Species	Bacteria_Firmicutes_Clostridia_Clostridiales_Ruminococcaceae_Bittarella_Bittarella_massiliensis	9.82411	0.00172	Kruskal-Wallis rank sum test	0.00756724	1.75639	650.567	2.51	tuberculosis
Species	Bacteria_Firmicutes_Bacilli_Lactobacillales_Lactobacillaceae_Limosilactobacillus_Limosilactobacillus_fermentum	13.1844	0.000282	Kruskal-Wallis rank sum test	0.00160112	0	588.325	2.47	tuberculosis
Species	Bacteria_Firmicutes_Erysipelotrichia_Erysipelotrichales_Erysipelotrichaceae_Massilimicrobiota_Massilimicrobiota_timonensis	8.53622	0.00348	Kruskal-Wallis rank sum test	0.0128695	0	592	2.47	tuberculosis
Species	Bacteria_Actinobacteria_Coriobacteriia_Eggerthellales_Eggerthellaceae_Eggerthellaceae_unclassified_Eggerthellaceae_unclassified_SGB14322	9.82411	0.00172	Kruskal-Wallis rank sum test	0.00756724	16.5718	584	2.45	tuberculosis
Species	Bacteria_Actinobacteria_Coriobacteriia_Eggerthellales_Eggerthellaceae_Gordonibacter_Gordonibacter_sp_An232A	8.53622	0.00348	Kruskal-Wallis rank sum test	0.0128695	0	550	2.44	tuberculosis
Species	Bacteria_Firmicutes_Clostridia_Clostridiales_Ruminococcaceae_Phocea_Phocea_massiliensis	5.56402	0.0183	Kruskal-Wallis rank sum test	0.0484071	65.5525	598.26	2.43	tuberculosis
Species	Bacteria_Firmicutes_Clostridia_Clostridia_unclassified_Clostridia_unclassified_Candidatus_Pararuminococcus_Candidatus_Pararuminococcus_gallinarum	12.202	0.000477	Kruskal-Wallis rank sum test	0.00255877	8.02208	474.122	2.37	tuberculosis
Species	Bacteria_Firmicutes_Erysipelotrichia_Erysipelotrichales_Erysipelotrichaceae_GGB3034_GGB3034_SGB4030	12.0589	0.000515	Kruskal-Wallis rank sum test	0.00273278	4.05008	441	2.34	tuberculosis
Species	Bacteria_Actinobacteria_Coriobacteriia_Eggerthellales_Eggerthellaceae_Raoultibacter_Raoultibacter_massiliensis	8.53622	0.00348	Kruskal-Wallis rank sum test	0.0128695	0	412	2.32	tuberculosis
Species	Bacteria_Firmicutes_Bacilli_Lactobacillales_Streptococcaceae_Streptococcus_Streptococcus_gordonii	8.53622	0.00348	Kruskal-Wallis rank sum test	0.0128695	0	390.418	2.29	tuberculosis
Species	Bacteria_Firmicutes_Bacilli_Lactobacillales_Streptococcaceae_Streptococcus_Streptococcus_sanguinis	8.53622	0.00348	Kruskal-Wallis rank sum test	0.0128695	0	358.216	2.26	tuberculosis
Species	Bacteria_Actinobacteria_Actinobacteria_Micrococcales_Micrococcaceae_Rothia_Rothia_mucilaginosa	10.8271	0.001	Kruskal-Wallis rank sum test	0.00473878	0	334	2.23	tuberculosis
Species	Bacteria_Firmicutes_Clostridia_Clostridia_unclassified_Clostridia_unclassified_GGB9522_GGB9522_SGB14921	6.03937	0.014	Kruskal-Wallis rank sum test	0.0398771	42.1923	379.769	2.23	tuberculosis
Species	Bacteria_Firmicutes_Bacilli_Lactobacillales_Streptococcaceae_Streptococcus_Streptococcus_oralis	7.80696	0.0052	Kruskal-Wallis rank sum test	0.0182329	8.16201	305.649	2.18	tuberculosis
Species	Bacteria_Firmicutes_Bacilli_Lactobacillales_Streptococcaceae_Streptococcus_Streptococcus_mitis	7.25436	0.00707	Kruskal-Wallis rank sum test	0.0220411	41.8712	311.707	2.13	tuberculosis
Species	Bacteria_Firmicutes_Negativicutes_Veillonellales_Veillonellaceae_Megasphaera_Megasphaera_micronuciformis	8.53622	0.00348	Kruskal-Wallis rank sum test	0.0128695	0	245	2.09	tuberculosis
Species	Bacteria_Firmicutes_Clostridia_Clostridia_unclassified_Clostridia_unclassified_GGB9494_GGB9494_SGB14891	13.1844	0.000282	Kruskal-Wallis rank sum test	0.00160112	0	236.514	2.08	tuberculosis
Species	Bacteria_Firmicutes_Clostridia_Clostridiales_Clostridiaceae_Clostridium_Clostridium_sp_Marseille_P3244	9.97524	0.00159	Kruskal-Wallis rank sum test	0.00714632	2.41793	147.324	1.87	tuberculosis
Species	Bacteria_Actinobacteria_Coriobacteriia_Eggerthellales_Eggerthellaceae_GGB45432_GGB45432_SGB63101	10.8271	0.001	Kruskal-Wallis rank sum test	0.00473878	0	138	1.85	tuberculosis
Species	Bacteria_Firmicutes_Clostridia_Clostridiales_Lachnospiraceae_Mediterraneibacter_Mediterraneibacter_butyricigenes	10.8271	0.001	Kruskal-Wallis rank sum test	0.00473878	0	140.255	1.85	tuberculosis
Species	Bacteria_Firmicutes_Bacilli_Lactobacillales_Streptococcaceae_Streptococcus_Streptococcus_equinus	8.53622	0.00348	Kruskal-Wallis rank sum test	0.0128695	0	137.988	1.85	tuberculosis
Species	Bacteria_Firmicutes_Bacilli_Lactobacillales_Leuconostocaceae_Weissella_Weissella_confusa	8.53622	0.00348	Kruskal-Wallis rank sum test	0.0128695	0	108.821	1.74	tuberculosis
Species	Bacteria_Actinobacteria_Actinobacteria_Actinomycetales_Actinomycetaceae_Trueperella_Trueperella_pyogenes	8.53622	0.00348	Kruskal-Wallis rank sum test	0.0128695	0	84.2	1.63	tuberculosis
Species	Bacteria_Firmicutes_Clostridia_Clostridiales_Ruminococcaceae_GGB9637_GGB9637_SGB15111	8.1109	0.0044	Kruskal-Wallis rank sum test	0.0157752	306.095	348.104	1.34	tuberculosis
Species	Bacteria_Firmicutes_Clostridia_Clostridiales_Lachnospiraceae_Faecalicatena_Faecalicatena_contorta	13.1876	0.000282	Kruskal-Wallis rank sum test	0.00160112	2008.09	1862.77	1.87	control
Species	Bacteria_Proteobacteria_Gammaproteobacteria_Enterobacterales_Enterobacteriaceae_Citrobacter_Citrobacter_freundii	7.10401	0.00769	Kruskal-Wallis rank sum test	0.0236924	305.014	126	1.96	control
Species	Bacteria_Firmicutes_Clostridia_Clostridiales_Eubacteriaceae_Eubacterium_Eubacterium_sp_AF34_35BH	5.58379	0.0181	Kruskal-Wallis rank sum test	0.0484071	371.099	0	2.27	control
Species	Bacteria_Firmicutes_Clostridia_Clostridiales_Ruminococcaceae_Ruminococcaceae_unclassified_Clostridium_leptum	7.10659	0.00768	Kruskal-Wallis rank sum test	0.0236924	932.536	554	2.28	control
Species	Bacteria_Proteobacteria_Betaproteobacteria_Burkholderiales_Oxalobacteraceae_GGB6649_GGB6649_SGB9391	7.39263	0.00655	Kruskal-Wallis rank sum test	0.0209574	981.747	528	2.36	control
Species	Bacteria_Firmicutes_Clostridia_Clostridiales_Ruminococcaceae_Ruminococcaceae_unclassified_Ruminococcaceae_bacterium_D5	5.58379	0.0181	Kruskal-Wallis rank sum test	0.0484071	558.918	0	2.45	control
Species	Bacteria_Firmicutes_Clostridia_Clostridia_unclassified_Clostridia_unclassified_Clostridia_unclassified_Clostridia_unclassified_SGB6376	5.58379	0.0181	Kruskal-Wallis rank sum test	0.0484071	675.732	0	2.53	control
Species	Bacteria_Firmicutes_Clostridia_Clostridiales_Lachnospiraceae_Lachnospira_Lachnospira_SGB5076	6.90499	0.0086	Kruskal-Wallis rank sum test	0.0261773	755.508	0	2.58	control
Species	Bacteria_Firmicutes_Clostridia_Clostridiales_Clostridiales_unclassified_Clostridiales_unclassified_Clostridiales_unclassified_SGB15145	6.95882	0.00834	Kruskal-Wallis rank sum test	0.0254736	3445.01	2590.49	2.63	control
Species	Bacteria_Firmicutes_Clostridia_Clostridia_unclassified_Clostridia_unclassified_Clostridia_unclassified_Clostridia_unclassified_SGB4447	8.3038	0.00396	Kruskal-Wallis rank sum test	0.0144254	872.971	0	2.64	control
Species	Bacteria_Firmicutes_Clostridia_Clostridiales_Eubacteriaceae_Eubacterium_Eubacterium_sp_AF15_50	5.72509	0.0167	Kruskal-Wallis rank sum test	0.0460881	952.663	25.9063	2.67	control
Species	Bacteria_Firmicutes_Clostridia_Clostridiales_Ruminococcaceae_GGB9621_GGB9621_SGB15073	6.43896	0.0112	Kruskal-Wallis rank sum test	0.0330615	1372.02	369.017	2.7	control
Species	Bacteria_Firmicutes_Firmicutes_unclassified_Firmicutes_unclassified_Firmicutes_unclassified_Firmicutes_unclassified_Firmicutes_bacterium	5.86968	0.0154	Kruskal-Wallis rank sum test	0.0431148	1186.38	108	2.73	control
Species	Bacteria_Firmicutes_Clostridia_Clostridiales_Clostridiaceae_Butyricicoccus_Butyricicoccus_sp_AM29_23AC	5.90657	0.0151	Kruskal-Wallis rank sum test	0.0425542	2435.13	1299.74	2.75	control
Species	Bacteria_Firmicutes_CFGB1798_OFGB1798_FGB1798_GGB4769_GGB4769_SGB6602	5.58379	0.0181	Kruskal-Wallis rank sum test	0.0484071	1338.6	0	2.83	control
Species	Bacteria_Bacteroidetes_Bacteroidia_Bacteroidales_Bacteroidaceae_Bacteroides_Bacteroides_togonis	9.47724	0.00208	Kruskal-Wallis rank sum test	0.00871153	12777.1	11300	2.88	control
Species	Bacteria_Firmicutes_Clostridia_Clostridiales_Lachnospiraceae_Lacrimispora_Lacrimispora_amygdalina	7.45485	0.00633	Kruskal-Wallis rank sum test	0.0204279	6455.23	4954	2.88	control
Species	Bacteria_Firmicutes_Clostridia_Clostridiales_Peptostreptococcaceae_Romboutsia_Romboutsia_timonensis	7.6425	0.0057	Kruskal-Wallis rank sum test	0.0193397	1818.8	194.92	2.91	control
Species	Bacteria_Firmicutes_Clostridia_Clostridiales_Ruminococcaceae_GGB9615_GGB9615_SGB15051	5.70963	0.0169	Kruskal-Wallis rank sum test	0.0463767	3892.4	1827.33	3.01	control
Species	Bacteria_Bacteroidetes_Bacteroidia_Bacteroidales_Prevotellaceae_GGB1246_GGB1246_SGB1667	16.1371	5.89e-05	Kruskal-Wallis rank sum test	0.000394745	4234.51	2090	3.03	control
Species	Bacteria_Firmicutes_Clostridia_Clostridia_unclassified_Clostridia_unclassified_GGB4588_GGB4588_SGB6347	5.58379	0.0181	Kruskal-Wallis rank sum test	0.0484071	2214.41	0	3.04	control
Species	Bacteria_Firmicutes_Clostridia_Clostridiales_Lachnospiraceae_Faecalicatena_Faecalicatena_fissicatena	7.38345	0.00658	Kruskal-Wallis rank sum test	0.0209656	5012.93	2627.62	3.08	control
Species	Bacteria_Firmicutes_Clostridia_Clostridiales_Ruminococcaceae_GGB9707_GGB9707_SGB15229	6.47519	0.0109	Kruskal-Wallis rank sum test	0.0324838	3749.41	1079.31	3.13	control
Species	Bacteria_Firmicutes_Bacilli_Bacilli_unclassified_Bacilli_unclassified_Bacilli_unclassified_Bacilli_unclassified_SGB6422	6.23496	0.0125	Kruskal-Wallis rank sum test	0.0361376	2719.08	0	3.13	control
Species	Bacteria_Firmicutes_Clostridia_Clostridiales_Clostridiaceae_GGB3486_GGB3486_SGB4658	9.7847	0.00176	Kruskal-Wallis rank sum test	0.00760643	3059.12	0	3.18	control
Species	Bacteria_Firmicutes_Negativicutes_Acidaminococcales_Acidaminococcaceae_Phascolarctobacterium_Phascolarctobacterium_succinatutens	6.26088	0.0123	Kruskal-Wallis rank sum test	0.0361376	9471.28	6380	3.19	control
Species	Bacteria_Firmicutes_Erysipelotrichia_Erysipelotrichales_Erysipelotrichaceae_Faecalibacillus_Faecalibacillus_intestinalis	6.53273	0.0106	Kruskal-Wallis rank sum test	0.031713	4239.7	865	3.23	control
Species	Bacteria_Firmicutes_Clostridia_Clostridia_unclassified_Clostridia_unclassified_GGB3277_GGB3277_SGB4327	7.59442	0.00585	Kruskal-Wallis rank sum test	0.0195529	3633.9	0	3.26	control
Species	Bacteria_Firmicutes_Clostridia_Clostridiales_Lachnospiraceae_Lachnospiraceae_unclassified_Lachnospiraceae_bacterium_OM04_12BH	5.57409	0.0182	Kruskal-Wallis rank sum test	0.0484071	4165.14	158.729	3.3	control
Species	Bacteria_Proteobacteria_Gammaproteobacteria_Pasteurellales_Pasteurellaceae_Haemophilus_Haemophilus_parainfluenzae	8.87777	0.00289	Kruskal-Wallis rank sum test	0.0115898	5541.37	1220	3.33	control
Species	Bacteria_Bacteroidetes_Bacteroidia_Bacteroidales_Bacteroidaceae_Bacteroides_Bacteroides_faecis	8.86349	0.00291	Kruskal-Wallis rank sum test	0.011594	26137.8	21800	3.34	control
Species	Bacteria_Bacteroidetes_Bacteroidia_Bacteroidales_Bacteroidaceae_Bacteroidaceae_unclassified_Bacteroidaceae_bacterium	8.56288	0.00343	Kruskal-Wallis rank sum test	0.0128695	28524.4	24100	3.34	control
Species	Bacteria_Firmicutes_Clostridia_Clostridiales_Ruminococcaceae_GGB9614_GGB9614_SGB15049	20.9426	4.73e-06	Kruskal-Wallis rank sum test	4.52967e-05	5402.86	783.691	3.36	control
Species	Bacteria_Firmicutes_Clostridia_Clostridiales_Ruminococcaceae_GGB9634_GGB9634_SGB15095	6.23284	0.0125	Kruskal-Wallis rank sum test	0.0361376	21332	16655	3.37	control
Species	Bacteria_Firmicutes_Clostridia_Clostridiales_Eubacteriaceae_Eubacterium_Eubacterium_ventriosum	7.82383	0.00516	Kruskal-Wallis rank sum test	0.0181227	7883.29	2972.74	3.39	control
Species	Bacteria_Proteobacteria_Alphaproteobacteria_Alphaproteobacteria_unclassified_Alphaproteobacteria_unclassified_GGB6613_GGB6613_SGB9347	6.23496	0.0125	Kruskal-Wallis rank sum test	0.0361376	5065.01	0	3.4	control
Species	Bacteria_Firmicutes_Clostridia_Clostridiales_Lachnospiraceae_Lachnospira_Lachnospira_sp_NSJ_43	10.1838	0.00142	Kruskal-Wallis rank sum test	0.00643553	5438.28	169.249	3.42	control
Species	Bacteria_Firmicutes_Clostridia_Clostridia_unclassified_Clostridia_unclassified_GGB4585_GGB4585_SGB6340	9.0337	0.00265	Kruskal-Wallis rank sum test	0.0106816	5677.9	0	3.45	control
Species	Bacteria_Firmicutes_Bacilli_Bacilli_unclassified_Bacilli_unclassified_Bacilli_unclassified_Bacilli_unclassified_SGB6478	9.7847	0.00176	Kruskal-Wallis rank sum test	0.00760643	5778.12	0	3.46	control
Species	Bacteria_Firmicutes_Clostridia_Clostridiales_Lachnospiraceae_Lachnospira_Lachnospira_pectinoschiza	6.54241	0.0105	Kruskal-Wallis rank sum test	0.0316292	7342.56	1408.9	3.47	control
Species	Bacteria_Firmicutes_Clostridia_Clostridia_unclassified_Clostridia_unclassified_Clostridia_unclassified_Clostridia_unclassified_SGB6276	16.7122	4.35e-05	Kruskal-Wallis rank sum test	0.000304779	6269.37	240.172	3.48	control
Species	Bacteria_Bacteroidetes_Bacteroidia_Bacteroidales_Barnesiellaceae_Coprobacter_Coprobacter_fastidiosus	7.86626	0.00504	Kruskal-Wallis rank sum test	0.0177605	8407.63	2410	3.48	control
Species	Bacteria_Bacteroidetes_Bacteroidia_Bacteroidales_Rikenellaceae_Alistipes_Alistipes_sp_AF17_16	7.59442	0.00585	Kruskal-Wallis rank sum test	0.0195529	6026.9	0	3.48	control
Species	Bacteria_Bacteroidetes_Bacteroidia_Bacteroidales_Prevotellaceae_GGB1266_GGB1266_SGB1699	11.9051	0.00056	Kruskal-Wallis rank sum test	0.00292744	12281.8	4940	3.56	control
Species	Bacteria_Bacteroidetes_Bacteroidia_Bacteroidales_Odoribacteraceae_Butyricimonas_Butyricimonas_paravirosa	9.7847	0.00176	Kruskal-Wallis rank sum test	0.00760643	7792.63	0	3.59	control
Species	Bacteria_Bacteroidetes_Bacteroidia_Bacteroidales_Prevotellaceae_GGB1227_GGB1227_SGB1600	5.96885	0.0146	Kruskal-Wallis rank sum test	0.0411852	13922.5	4350	3.68	control
Species	Bacteria_Firmicutes_Bacilli_Bacilli_unclassified_Bacilli_unclassified_Bacilli_unclassified_Bacilli_unclassified_SGB6473	11.3524	0.000753	Kruskal-Wallis rank sum test	0.00377452	9896.72	0	3.69	control
Species	Bacteria_Firmicutes_Clostridia_Clostridiales_Lachnospiraceae_Roseburia_Roseburia_inulinivorans	10.8212	0.001	Kruskal-Wallis rank sum test	0.00473878	21893.7	11403.3	3.72	control
Species	Bacteria_Firmicutes_Clostridia_Clostridiales_Clostridiaceae_Clostridium_Clostridium_sp_AM49_4BH	7.70893	0.00549	Kruskal-Wallis rank sum test	0.0188797	14119.4	2751.75	3.75	control
Species	Bacteria_Bacteroidetes_Bacteroidia_Bacteroidales_Rikenellaceae_Alistipes_Alistipes_dispar	7.61924	0.00577	Kruskal-Wallis rank sum test	0.0194676	12647.6	269.189	3.79	control
Species	Bacteria_Firmicutes_Clostridia_Clostridiales_Clostridiaceae_Clostridium_Clostridium_sp_AF36_4	21.0652	4.44e-06	Kruskal-Wallis rank sum test	4.32612e-05	18670.8	3517.78	3.88	control
Species	Bacteria_Firmicutes_Clostridia_Clostridiales_Ruminococcaceae_Ruminococcaceae_unclassified_Ruminococcaceae_unclassified_SGB4191	8.86349	0.00291	Kruskal-Wallis rank sum test	0.011594	16333.4	619	3.9	control
Species	Bacteria_Firmicutes_Clostridia_Clostridiales_Lachnospiraceae_Coprococcus_Coprococcus_eutactus	14.2267	0.000162	Kruskal-Wallis rank sum test	0.00102191	17594.5	596.133	3.93	control
Species	Bacteria_Firmicutes_Firmicutes_unclassified_Firmicutes_unclassified_Firmicutes_unclassified_Firmicutes_unclassified_Firmicutes_bacterium_AF16_15	11.7703	0.000602	Kruskal-Wallis rank sum test	0.00307226	22730.1	4900	3.95	control
Species	Bacteria_Proteobacteria_Betaproteobacteria_Burkholderiales_Sutterellaceae_Parasutterella_Parasutterella_excrementihominis	18.0064	2.2e-05	Kruskal-Wallis rank sum test	0.0001639	18257.4	7.98	3.96	control
Species	Bacteria_Firmicutes_Clostridia_Clostridiales_Lachnospiraceae_Lachnospira_Lachnospira_eligens	21.151	4.24e-06	Kruskal-Wallis rank sum test	4.17463e-05	22115.6	1821.63	4.01	control
Species	Bacteria_Proteobacteria_Deltaproteobacteria_Desulfovibrionales_Desulfovibrionaceae_Bilophila_Bilophila_wadsworthia	5.75615	0.0164	Kruskal-Wallis rank sum test	0.045397	35673.2	14600	4.02	control
Species	Bacteria_Firmicutes_Bacilli_Bacilli_unclassified_Bacilli_unclassified_Bacilli_unclassified_Bacilli_bacterium	12.6311	0.000379	Kruskal-Wallis rank sum test	0.00211822	22473.7	81.7371	4.05	control
Species	Bacteria_Proteobacteria_Alphaproteobacteria_Alphaproteobacteria_unclassified_Alphaproteobacteria_unclassified_GGB6606_GGB6606_SGB9340	6.2516	0.0124	Kruskal-Wallis rank sum test	0.0361376	26658.7	20.4	4.12	control
Species	Bacteria_Bacteroidetes_Bacteroidia_Bacteroidales_Bacteroidales_unclassified_Phocaeicola_Phocaeicola_coprophilus	12.4183	0.000425	Kruskal-Wallis rank sum test	0.00232524	45611.1	14100	4.2	control
Species	Bacteria_Bacteroidetes_Bacteroidia_Bacteroidales_Prevotellaceae_Prevotella_Prevotella_stercorea	9.6926	0.00185	Kruskal-Wallis rank sum test	0.00788239	39222.2	6124.79	4.22	control
Species	Bacteria_Bacteroidetes_Bacteroidia_Bacteroidales_Bacteroidales_unclassified_Phocaeicola_Phocaeicola_plebeius	13.548	0.000233	Kruskal-Wallis rank sum test	0.00143267	142665	108000	4.24	control
Species	Bacteria_Bacteroidetes_Bacteroidia_Bacteroidales_Bacteroidaceae_Bacteroides_Bacteroides_stercoris	6.19067	0.0128	Kruskal-Wallis rank sum test	0.0369095	109224	73200	4.26	control
Species	Bacteria_Firmicutes_Clostridia_Clostridiales_Lachnospiraceae_Lachnospiraceae_unclassified_Eubacterium_rectale	9.05218	0.00262	Kruskal-Wallis rank sum test	0.0106816	128820	82526.7	4.36	control
Species	Bacteria_Bacteroidetes_Bacteroidia_Bacteroidales_Rikenellaceae_Alistipes_Alistipes_communis	9.32751	0.00226	Kruskal-Wallis rank sum test	0.00937953	63332.1	15670.4	4.38	control
Species	Bacteria_Bacteroidetes_Bacteroidia_Bacteroidales_Odoribacteraceae_Odoribacter_Odoribacter_splanchnicus	11.5269	0.000686	Kruskal-Wallis rank sum test	0.00345234	96504.4	41100	4.44	control
Species	Bacteria_Firmicutes_Clostridia_Clostridia_unclassified_Clostridia_unclassified_GGB9758_GGB9758_SGB15368	18.6068	1.61e-05	Kruskal-Wallis rank sum test	0.000131152	61637.4	1006.57	4.48	control
Species	Bacteria_Firmicutes_Clostridia_Clostridiales_Oscillospiraceae_Oscillibacter_Oscillibacter_sp_ER4	6.82314	0.009	Kruskal-Wallis rank sum test	0.0272495	89878.5	30094.1	4.48	control
Species	Bacteria_Candidatus_Melainabacteria_Candidatus_Melainabacteria_unclassified_Candidatus_Gastranaerophilales_Candidatus_Gastranaerophilales_unclassified_Candidatus_Gastranaerophilales_unclassified_Candidatus_Gastranaerophilales_bacterium	11.7324	0.000614	Kruskal-Wallis rank sum test	0.00310588	65302.2	127.931	4.51	control
Species	Bacteria_Bacteroidetes_Bacteroidia_Bacteroidales_Rikenellaceae_Alistipes_Alistipes_shahii	10.2735	0.00135	Kruskal-Wallis rank sum test	0.00615627	103801	8612.62	4.68	control
Species	Bacteria_Bacteroidetes_Bacteroidia_Bacteroidales_Prevotellaceae_Prevotella_Prevotella_SGB1680	10.6657	0.00109	Kruskal-Wallis rank sum test	0.00510915	140058	24700	4.76	control
Species	Bacteria_Bacteroidetes_Bacteroidia_Bacteroidales_Prevotellaceae_Prevotella_Prevotella_SGB1589	18.4262	1.77e-05	Kruskal-Wallis rank sum test	0.000141294	137695	11900	4.8	control
Species	Bacteria_Bacteroidetes_Bacteroidia_Bacteroidales_Prevotellaceae_Prevotella_Prevotella_copri_clade_B	10.2967	0.00133	Kruskal-Wallis rank sum test	0.00615389	182652	50700	4.82	control
Species	Bacteria_Bacteroidetes_Bacteroidia_Bacteroidales_Rikenellaceae_Alistipes_Alistipes_putredinis	8.77031	0.00306	Kruskal-Wallis rank sum test	0.0121562	316698	29640	5.16	control
Species	Bacteria_Bacteroidetes_Bacteroidia_Bacteroidales_Bacteroidales_unclassified_Phocaeicola_Phocaeicola_vulgatus	8.45168	0.00365	Kruskal-Wallis rank sum test	0.0134352	1073352	398000	5.53	control
