## Supplemental 3 for "Excess fermentation and lactic acidosis as detrimental functions of the gut microbes in treatment-naive TB patients"

### Sheet: LEFSE results for pathways
Analyzed metabolic pathway level	Metacyc pathway ID and full pathway name	Statistic	P-value	Statistical method	P-adjusted	Control	Tuberculosis	LDA-score	Enrichment direction
Pathways	ANAGLYCOLYSIS-PWY: glycolysis III (from glucose)	35.2823	2.85215e-09	Kruskal-Wallis rank sum test	6.27675e-08	309796	789637	5.38	tuberculosis
Pathways	ANAEROFRUCAT-PWY: homolactic fermentation	17.9381	2.28203e-05	Kruskal-Wallis rank sum test	8.90597e-05	15207.8	79942.3	4.51	tuberculosis
Pathways	AEROBACTINSYN-PWY: aerobactin biosynthesis	4.66436	0.0307949	Kruskal-Wallis rank sum test	0.0530491	21082.5	76080	4.44	tuberculosis
Pathways	GLYCOGENSYNTH-PWY: glycogen biosynthesis I (from ADP-D-Glucose)	39.7032	2.95642e-10	Kruskal-Wallis rank sum test	9.31273e-09	3045.04	6292.64	3.21	tuberculosis
Pathways	PWY-6121: 5-aminoimidazole ribonucleotide biosynthesis I	31.4661	2.02949e-08	Kruskal-Wallis rank sum test	2.13096e-07	4542.12	7139.02	3.11	tuberculosis
Pathways	GLUTORN-PWY: L-ornithine biosynthesis I	40.7755	1.70757e-10	Kruskal-Wallis rank sum test	6.8458e-09	1372.93	3801.04	3.08	tuberculosis
Pathways	ARO-PWY: chorismate biosynthesis I	31.4661	2.02949e-08	Kruskal-Wallis rank sum test	2.13096e-07	4206.05	6547.27	3.07	tuberculosis
Pathways	PWY-5686: UMP biosynthesis I	18.5833	1.62637e-05	Kruskal-Wallis rank sum test	6.46152e-05	5081.59	7410.72	3.07	tuberculosis
Pathways	PWY66-429: fatty acid biosynthesis initiation (mitochondria)	21.1861	4.16773e-06	Kruskal-Wallis rank sum test	1.89481e-05	2755.05	4958.39	3.04	tuberculosis
Pathways	DTDPRHAMSYN-PWY: dTDP-&beta--L-rhamnose biosynthesis	33.5692	6.87748e-09	Kruskal-Wallis rank sum test	1.04585e-07	3394.13	5430.56	3.01	tuberculosis
Pathways	PWY-7790: UMP biosynthesis II	21.1154	4.32431e-06	Kruskal-Wallis rank sum test	1.94594e-05	6019.94	8005.75	3	tuberculosis
Pathways	UDPNAGSYN-PWY: UDP-N-acetyl-D-glucosamine biosynthesis I	28.6856	8.51364e-08	Kruskal-Wallis rank sum test	6.58687e-07	3248.26	5254.68	3	tuberculosis
Pathways	PWY-5667: CDP-diacylglycerol biosynthesis I	43.0639	5.29806e-11	Kruskal-Wallis rank sum test	2.59605e-09	1102.29	2984.57	2.97	tuberculosis
Pathways	PWY-6609: adenine and adenosine salvage III	19.1171	1.22938e-05	Kruskal-Wallis rank sum test	5.01996e-05	2641.38	4453.91	2.96	tuberculosis
Pathways	PWY-3841: folate transformations II (plants)	30.951	2.64624e-08	Kruskal-Wallis rank sum test	2.65226e-07	3869.59	5646.62	2.95	tuberculosis
Pathways	PWY-5973: cis-vaccenate biosynthesis	26.5082	2.62426e-07	Kruskal-Wallis rank sum test	1.67725e-06	829.967	2574.81	2.94	tuberculosis
Pathways	PWY-6385: peptidoglycan biosynthesis III (mycobacteria)	21.5413	3.46293e-06	Kruskal-Wallis rank sum test	1.60753e-05	2553.12	4309.76	2.94	tuberculosis
Pathways	PWY-5941: glycogen degradation II	26.1128	3.22037e-07	Kruskal-Wallis rank sum test	1.94624e-06	730.853	2310.5	2.9	tuberculosis
Pathways	HISTSYN-PWY: L-histidine biosynthesis	31.8987	1.6243e-08	Kruskal-Wallis rank sum test	1.98976e-07	1234.47	2784.04	2.89	tuberculosis
Pathways	PWY0-1319: CDP-diacylglycerol biosynthesis II	26.1121	3.22167e-07	Kruskal-Wallis rank sum test	1.94624e-06	1396.21	2962.75	2.89	tuberculosis
Pathways	THRESYN-PWY: superpathway of L-threonine biosynthesis	26.1906	3.09318e-07	Kruskal-Wallis rank sum test	1.94624e-06	2390.31	3874.12	2.87	tuberculosis
Pathways	ARGSYNBSUB-PWY: L-arginine biosynthesis II (acetyl cycle)	23.1391	1.50695e-06	Kruskal-Wallis rank sum test	7.14588e-06	3567.02	4965.19	2.85	tuberculosis
Pathways	NONOXIPENT-PWY: pentose phosphate pathway (non-oxidative branch) I	32.5968	1.134e-08	Kruskal-Wallis rank sum test	1.51543e-07	949.546	2339.64	2.84	tuberculosis
Pathways	PWY-7111: pyruvate fermentation to isobutanol (engineered)	24.1101	9.09808e-07	Kruskal-Wallis rank sum test	4.45806e-06	1706.03	3055.88	2.83	tuberculosis
Pathways	PWY-6386: UDP-N-acetylmuramoyl-pentapeptide biosynthesis II (lysine-containing)	25.3326	4.82477e-07	Kruskal-Wallis rank sum test	2.65966e-06	4012.91	5343.88	2.82	tuberculosis
Pathways	PANTO-PWY: phosphopantothenate biosynthesis I	43.6711	3.88457e-11	Kruskal-Wallis rank sum test	2.59605e-09	464.659	1763.71	2.81	tuberculosis
Pathways	COA-PWY: coenzyme A biosynthesis I (prokaryotic)	15.6	7.82556e-05	Kruskal-Wallis rank sum test	0.00028078	5935.84	7187.88	2.8	tuberculosis
Pathways	PWY-7197: pyrimidine deoxyribonucleotide phosphorylation	28.6856	8.51364e-08	Kruskal-Wallis rank sum test	6.58687e-07	1206.28	2480.53	2.8	tuberculosis
Pathways	PWY0-1296: purine ribonucleosides degradation	17.1544	3.44612e-05	Kruskal-Wallis rank sum test	0.000131012	2455.96	3723.77	2.8	tuberculosis
Pathways	PANTOSYN-PWY: superpathway of coenzyme A biosynthesis I (bacteria)	28.4392	9.669e-08	Kruskal-Wallis rank sum test	7.22717e-07	604.992	1846	2.79	tuberculosis
Pathways	PWY-6282: palmitoleate biosynthesis I (from (5Z)-dodec-5-enoate)	37.6957	8.26887e-10	Kruskal-Wallis rank sum test	2.27911e-08	1023.2	2140.89	2.75	tuberculosis
Pathways	TRNA-CHARGING-PWY: tRNA charging	36.2011	1.77974e-09	Kruskal-Wallis rank sum test	4.61686e-08	583.686	1698.62	2.75	tuberculosis
Pathways	PWY-6936: seleno-amino acid biosynthesis (plants)	27.143	1.88953e-07	Kruskal-Wallis rank sum test	1.33907e-06	556.914	1586.42	2.71	tuberculosis
Pathways	PWY0-862: (5Z)-dodecenoate biosynthesis I	19.5904	9.59515e-06	Kruskal-Wallis rank sum test	3.99195e-05	2084.62	3118.79	2.71	tuberculosis
Pathways	PYRIDNUCSYN-PWY: NAD de novo biosynthesis I (from aspartate)	34.2853	4.75969e-09	Kruskal-Wallis rank sum test	8.3961e-08	833.391	1825.13	2.7	tuberculosis
Pathways	PENTOSE-P-PWY: pentose phosphate pathway	33.8368	5.99339e-09	Kruskal-Wallis rank sum test	9.74555e-08	610.277	1590.51	2.69	tuberculosis
Pathways	PWY-6122: 5-aminoimidazole ribonucleotide biosynthesis II	7.61003	0.00580444	Kruskal-Wallis rank sum test	0.0127351	4011.02	4992.89	2.69	tuberculosis
Pathways	PWY-7208: superpathway of pyrimidine nucleobases salvage	27.545	1.53484e-07	Kruskal-Wallis rank sum test	1.10961e-06	306.462	1193.52	2.65	tuberculosis
Pathways	PWY-6630: superpathway of L-tyrosine biosynthesis	45.6221	1.43413e-11	Kruskal-Wallis rank sum test	2.10817e-09	412.812	1288.53	2.64	tuberculosis
Pathways	PWY-7282: 4-amino-2-methyl-5-diphosphomethylpyrimidine biosynthesis II	9.87744	0.00167318	Kruskal-Wallis rank sum test	0.00428995	1974.02	2844.06	2.64	tuberculosis
Pathways	BRANCHED-CHAIN-AA-SYN-PWY: superpathway of branched chain amino acid biosynthesis	15.0585	0.000104232	Kruskal-Wallis rank sum test	0.000350889	2601.36	3461.93	2.63	tuberculosis
Pathways	COA-PWY-1: superpathway of coenzyme A biosynthesis III (mammals)	15.4788	8.34353e-05	Kruskal-Wallis rank sum test	0.000287461	3982.11	4806.42	2.62	tuberculosis
Pathways	PWY-6703: preQ0 biosynthesis	7.65249	0.00566941	Kruskal-Wallis rank sum test	0.012501	3715.81	4555.75	2.62	tuberculosis
Pathways	PWY-7221: guanosine ribonucleotides de novo biosynthesis	6.12223	0.0133493	Kruskal-Wallis rank sum test	0.0255957	3121.45	3961.15	2.62	tuberculosis
Pathways	PWY-7663: gondoate biosynthesis (anaerobic)	26.7441	2.32261e-07	Kruskal-Wallis rank sum test	1.52876e-06	1586.21	2406.13	2.61	tuberculosis
Pathways	PYRIDOXSYN-PWY: pyridoxal 5'-phosphate biosynthesis I	35.1911	2.98893e-09	Kruskal-Wallis rank sum test	6.27675e-08	519.625	1324.49	2.61	tuberculosis
Pathways	UNINTEGRATED	15.5393	8.08062e-05	Kruskal-Wallis rank sum test	0.000287383	5064.1	5883	2.61	tuberculosis
Pathways	NONMEVIPP-PWY: methylerythritol phosphate pathway I	11.1732	0.000829889	Kruskal-Wallis rank sum test	0.00223159	1178.08	1965.27	2.6	tuberculosis
Pathways	PWY-6277: superpathway of 5-aminoimidazole ribonucleotide biosynthesis	12.6578	0.000373994	Kruskal-Wallis rank sum test	0.00107798	2038.75	2839.51	2.6	tuberculosis
Pathways	PWY-7357: thiamine phosphate formation from pyrithiamine and oxythiamine (yeast)	24.7176	6.63753e-07	Kruskal-Wallis rank sum test	3.48471e-06	1762.34	2562.16	2.6	tuberculosis
Pathways	PWY0-1061: superpathway of L-alanine biosynthesis	26.0336	3.35531e-07	Kruskal-Wallis rank sum test	1.99958e-06	1130.94	1930.94	2.6	tuberculosis
Pathways	PWY-2942: L-lysine biosynthesis III	10.6152	0.0011216	Kruskal-Wallis rank sum test	0.00297967	4434.72	5208.56	2.59	tuberculosis
Pathways	PWY-5138: fatty acid &beta--oxidation IV (unsaturated, even number)	13.2105	0.000278382	Kruskal-Wallis rank sum test	0.000846665	523.022	1303.14	2.59	tuberculosis
Pathways	PWY-5981: CDP-diacylglycerol biosynthesis III	40.3839	2.08649e-10	Kruskal-Wallis rank sum test	7.4406e-09	290.621	1062.99	2.59	tuberculosis
Pathways	PWY-7560: methylerythritol phosphate pathway II	33.9263	5.72406e-09	Kruskal-Wallis rank sum test	9.70888e-08	844.839	1607.62	2.58	tuberculosis
Pathways	P41-PWY: pyruvate fermentation to acetate and (S)-lactate I	13.4913	0.000239673	Kruskal-Wallis rank sum test	0.000733999	1262.44	2002.1	2.57	tuberculosis
Pathways	PWY-7791: UMP biosynthesis III	4.08422	0.0432854	Kruskal-Wallis rank sum test	0.0717627	5026.44	5768.74	2.57	tuberculosis
Pathways	HCAMHPDEG-PWY: 3-phenylpropanoate and 3-(3-hydroxyphenyl)propanoate degradation to 2-hydroxypentadienoate	11.2761	0.000785095	Kruskal-Wallis rank sum test	0.0021372	1069.86	1750.03	2.53	tuberculosis
Pathways	PWY-5695: inosine 5'-phosphate degradation	7.15083	0.00749295	Kruskal-Wallis rank sum test	0.0158105	4164.41	4840.41	2.53	tuberculosis
Pathways	PWY-6628: superpathway of L-phenylalanine biosynthesis	44.59	2.42932e-11	Kruskal-Wallis rank sum test	2.59605e-09	324.473	996.347	2.53	tuberculosis
Pathways	PWY1ZNC-1: assimilatory sulfate reduction IV	24.2613	8.41129e-07	Kruskal-Wallis rank sum test	4.2152e-06	501.042	1176.3	2.53	tuberculosis
Pathways	PWY-5659: GDP-mannose biosynthesis	33.3913	7.53602e-09	Kruskal-Wallis rank sum test	1.07206e-07	371.166	1027.54	2.52	tuberculosis
Pathways	PWY-702: L-methionine biosynthesis II	20.6938	5.3889e-06	Kruskal-Wallis rank sum test	2.35298e-05	2005.22	2666.87	2.52	tuberculosis
Pathways	MET-SAM-PWY: superpathway of S-adenosyl-L-methionine biosynthesis	12.8224	0.000342493	Kruskal-Wallis rank sum test	0.00100693	745.468	1361.9	2.49	tuberculosis
Pathways	VALSYN-PWY: L-valine biosynthesis	7.23326	0.00715653	Kruskal-Wallis rank sum test	0.0151732	4725.03	5329.61	2.48	tuberculosis
Pathways	PWY-6123: inosine-5'-phosphate biosynthesis I	7.9097	0.00491705	Kruskal-Wallis rank sum test	0.0110634	3716.16	4304.33	2.47	tuberculosis
Pathways	GLUCUROCAT-PWY: superpathway of &beta--D-glucuronosides degradation	41.6636	1.08411e-10	Kruskal-Wallis rank sum test	4.78094e-09	253.35	823.682	2.46	tuberculosis
Pathways	P185-PWY: formaldehyde assimilation III (dihydroxyacetone cycle)	12.3859	0.000432581	Kruskal-Wallis rank sum test	0.00123076	1181.73	1729.1	2.44	tuberculosis
Pathways	PWY-5384: sucrose degradation IV (sucrose phosphorylase)	4.2727	0.0387294	Kruskal-Wallis rank sum test	0.0659446	1685.22	2211.51	2.42	tuberculosis
Pathways	PWY-7228: superpathway of guanosine nucleotides de novo biosynthesis I	29.1815	6.59038e-08	Kruskal-Wallis rank sum test	5.28429e-07	210.087	733.322	2.42	tuberculosis
Pathways	ASPASN-PWY: superpathway of L-aspartate and L-asparagine biosynthesis	30.0177	4.2813e-08	Kruskal-Wallis rank sum test	4.01714e-07	205.898	719.561	2.41	tuberculosis
Pathways	PWY-7184: pyrimidine deoxyribonucleotides de novo biosynthesis I	40.2863	2.19337e-10	Kruskal-Wallis rank sum test	7.4406e-09	142.055	648.613	2.41	tuberculosis
Pathways	PWY-I9: L-cysteine biosynthesis VI (from L-methionine)	9.44752	0.00211435	Kruskal-Wallis rank sum test	0.00523836	786.13	1284.62	2.4	tuberculosis
Pathways	PWY-7315: dTDP-N-acetylthomosamine biosynthesis	34.9181	3.43872e-09	Kruskal-Wallis rank sum test	6.89308e-08	149.751	638.537	2.39	tuberculosis
Pathways	PWY-5918: superpathway of heme b biosynthesis from glutamate	29.2809	6.26085e-08	Kruskal-Wallis rank sum test	5.21848e-07	110.424	590.027	2.38	tuberculosis
Pathways	PWY-7118: chitin deacetylation	14.8209	0.000118221	Kruskal-Wallis rank sum test	0.000389071	429.325	910.512	2.38	tuberculosis
Pathways	PWY-6317: D-galactose degradation I (Leloir pathway)	30.8656	2.76535e-08	Kruskal-Wallis rank sum test	2.71004e-07	279.758	731.303	2.36	tuberculosis
Pathways	PWY-7204: pyridoxal 5'-phosphate salvage II (plants)	43.4683	4.30892e-11	Kruskal-Wallis rank sum test	2.59605e-09	127.032	584.623	2.36	tuberculosis
Pathways	PWY-2941: L-lysine biosynthesis II	29.3478	6.04843e-08	Kruskal-Wallis rank sum test	5.21848e-07	409.754	859.921	2.35	tuberculosis
Pathways	PWY-5030: L-histidine degradation III	12.7126	0.000363204	Kruskal-Wallis rank sum test	0.00105377	1247.43	1688.64	2.35	tuberculosis
Pathways	PWY0-1477: ethanolamine utilization	43.6711	3.88457e-11	Kruskal-Wallis rank sum test	2.59605e-09	132.276	575.945	2.35	tuberculosis
Pathways	PWY-5100: pyruvate fermentation to acetate and lactate II	6.98738	0.00820863	Kruskal-Wallis rank sum test	0.0170755	1344.2	1784.59	2.34	tuberculosis
Pathways	PWY-5188: tetrapyrrole biosynthesis I (from glutamate)	7.52548	0.00608324	Kruskal-Wallis rank sum test	0.0132807	2533.36	2972.81	2.34	tuberculosis
Pathways	PWY-5484: glycolysis II (from fructose 6-phosphate)	13.8893	0.000193897	Kruskal-Wallis rank sum test	0.000607615	1009.98	1431.93	2.33	tuberculosis
Pathways	PWY-5989: stearate biosynthesis II (bacteria and plants)	31.9939	1.5466e-08	Kruskal-Wallis rank sum test	1.94872e-07	122.027	551.759	2.33	tuberculosis
Pathways	PWY-6902: chitin degradation II (Vibrio)	15.4788	8.34353e-05	Kruskal-Wallis rank sum test	0.000287461	658.114	1066.29	2.31	tuberculosis
Pathways	PWY-7616: methanol oxidation to carbon dioxide	25.4876	4.45242e-07	Kruskal-Wallis rank sum test	2.48547e-06	465.594	869.926	2.31	tuberculosis
Pathways	HISDEG-PWY: L-histidine degradation I	11.851	0.000576315	Kruskal-Wallis rank sum test	0.00159846	669.667	1064.7	2.3	tuberculosis
Pathways	PWY0-42: 2-methylcitrate cycle I	29.9335	4.47118e-08	Kruskal-Wallis rank sum test	4.10789e-07	182.027	576.499	2.3	tuberculosis
Pathways	HEME-BIOSYNTHESIS-II: heme b biosynthesis I (aerobic)	32.9487	9.46207e-09	Kruskal-Wallis rank sum test	1.30399e-07	146.241	535.696	2.29	tuberculosis
Pathways	PWY0-1241: ADP-L-glycero-&beta--D-manno-heptose biosynthesis	47.7218	4.91192e-12	Kruskal-Wallis rank sum test	1.08308e-09	99.9644	483.212	2.28	tuberculosis
Pathways	PWY-7198: pyrimidine deoxyribonucleotides de novo biosynthesis IV	43.2658	4.77851e-11	Kruskal-Wallis rank sum test	2.59605e-09	121.995	484.796	2.26	tuberculosis
Pathways	PWY-1269: CMP-3-deoxy-D-manno-octulosonate biosynthesis	7.95298	0.00480083	Kruskal-Wallis rank sum test	0.0108573	1238.53	1578.69	2.23	tuberculosis
Pathways	PWY0-1586: peptidoglycan maturation (meso-diaminopimelate containing)	7.82349	0.00515715	Kruskal-Wallis rank sum test	0.0114864	963.386	1292.1	2.22	tuberculosis
Pathways	PWY-6125: superpathway of guanosine nucleotides de novo biosynthesis II	8.61637	0.00333155	Kruskal-Wallis rank sum test	0.0077327	795.675	1107.43	2.2	tuberculosis
Pathways	PWY-7199: pyrimidine deoxyribonucleosides salvage	16.7117	4.35115e-05	Kruskal-Wallis rank sum test	0.000162615	322.071	634.383	2.2	tuberculosis
Pathways	P461-PWY: hexitol fermentation to lactate, formate, ethanol and acetate	12.748	0.000356394	Kruskal-Wallis rank sum test	0.00104086	250.476	559.611	2.19	tuberculosis
Pathways	POLYAMSYN-PWY: superpathway of polyamine biosynthesis I	8.70683	0.0031702	Kruskal-Wallis rank sum test	0.00743772	863.282	1170.56	2.19	tuberculosis
Pathways	HSERMETANA-PWY: L-methionine biosynthesis III	15.7826	7.10526e-05	Kruskal-Wallis rank sum test	0.00025896	147.56	448.594	2.18	tuberculosis
Pathways	GLUCARGALACTSUPER-PWY: superpathway of D-glucarate and D-galactarate degradation	24.3618	7.98381e-07	Kruskal-Wallis rank sum test	4.04697e-06	65.7486	358.19	2.17	tuberculosis
Pathways	GLYCOLYSIS-E-D: superpathway of glycolysis and the Entner-Doudoroff pathway	34.6462	3.95416e-09	Kruskal-Wallis rank sum test	7.58166e-08	112.362	405.686	2.17	tuberculosis
Pathways	HEME-BIOSYNTHESIS-II-1: heme b biosynthesis V (aerobic)	13.4913	0.000239673	Kruskal-Wallis rank sum test	0.000733999	164.262	457.513	2.17	tuberculosis
Pathways	METSYN-PWY: superpathway of L-homoserine and L-methionine biosynthesis	6.46925	0.0109757	Kruskal-Wallis rank sum test	0.0220013	2390.21	2684.74	2.17	tuberculosis
Pathways	PWY-6920: 6-gingerol analog biosynthesis (engineered)	37.9313	7.32803e-10	Kruskal-Wallis rank sum test	2.15444e-08	75.7449	362.69	2.16	tuberculosis
Pathways	PWY0-301: L-ascorbate degradation I (bacterial, anaerobic)	24.5413	7.27351e-07	Kruskal-Wallis rank sum test	3.72979e-06	66.6735	332.983	2.13	tuberculosis
Pathways	PWY0-1415: superpathway of heme b biosynthesis from uroporphyrinogen-III	14.1194	0.000171568	Kruskal-Wallis rank sum test	0.000544326	326.147	581.61	2.11	tuberculosis
Pathways	PWY0-781: aspartate superpathway	32.4377	1.23078e-08	Kruskal-Wallis rank sum test	1.59639e-07	58.4816	310.026	2.1	tuberculosis
Pathways	NAGLIPASYN-PWY: lipid IVA biosynthesis (E, coli)	30.951	2.64624e-08	Kruskal-Wallis rank sum test	2.65226e-07	110.77	355.702	2.09	tuberculosis
Pathways	PWY-1861: formaldehyde assimilation II (assimilatory RuMP Cycle)	18.9161	1.36598e-05	Kruskal-Wallis rank sum test	5.47635e-05	232.635	478.517	2.09	tuberculosis
Pathways	PWY-8187: L-arginine degradation XIII (reductive Stickland reaction)	11.7981	0.000592906	Kruskal-Wallis rank sum test	0.0016342	561.498	808.299	2.09	tuberculosis
Pathways	HOMOSER-METSYN-PWY: L-methionine biosynthesis I	19.795	8.62093e-06	Kruskal-Wallis rank sum test	3.72728e-05	85.9657	318.998	2.07	tuberculosis
Pathways	PWY-6284: superpathway of unsaturated fatty acids biosynthesis (E, coli)	5.49285	0.0190944	Kruskal-Wallis rank sum test	0.0345109	2387.06	2618.31	2.07	tuberculosis
Pathways	PWY0-1297: superpathway of purine deoxyribonucleosides degradation	7.86653	0.00503581	Kruskal-Wallis rank sum test	0.0112731	238.344	470.322	2.07	tuberculosis
Pathways	PWY-6305: superpathway of putrescine biosynthesis	4.76249	0.0290864	Kruskal-Wallis rank sum test	0.0505004	502.236	731.936	2.06	tuberculosis
Pathways	PWY66-389: phytol degradation	31.7774	1.72889e-08	Kruskal-Wallis rank sum test	2.06002e-07	62.4593	283.794	2.05	tuberculosis
Pathways	PWY-7388: octanoyl-[acyl-carrier protein] biosynthesis (mitochondria, yeast)	4.72901	0.0296579	Kruskal-Wallis rank sum test	0.0512907	842.659	1051.9	2.02	tuberculosis
Pathways	PWY-6147: 6-hydroxymethyl-dihydropterin diphosphate biosynthesis I	35.2823	2.85215e-09	Kruskal-Wallis rank sum test	6.27675e-08	120.497	324.083	2.01	tuberculosis
Pathways	PWY-6690: cinnamate and 3-hydroxycinnamate degradation to 2-hydroxypentadienoate	34.2853	4.75969e-09	Kruskal-Wallis rank sum test	8.3961e-08	69.9586	273.511	2.01	tuberculosis
Pathways	PWY0-845: superpathway of pyridoxal 5'-phosphate biosynthesis and salvage	6.12223	0.0133493	Kruskal-Wallis rank sum test	0.0255957	244.322	444.962	2.01	tuberculosis
Pathways	NAD-BIOSYNTHESIS-II: NAD salvage pathway III (to nicotinamide riboside)	6.82583	0.00898487	Kruskal-Wallis rank sum test	0.0184294	367.614	566.73	2	tuberculosis
Pathways	ARGSYN-PWY: L-arginine biosynthesis I (via L-ornithine)	6.35251	0.0117215	Kruskal-Wallis rank sum test	0.0230768	271548	61718.6	5.02	control
Pathways	ARG+POLYAMINE-SYN: superpathway of arginine and polyamine biosynthesis	19.0885	1.24794e-05	Kruskal-Wallis rank sum test	5.049e-05	219734	118858	4.7	control
Pathways	ARGDEG-PWY: superpathway of L-arginine, putrescine, and 4-aminobutanoate degradation	9.68278	0.00186003	Kruskal-Wallis rank sum test	0.00474147	22510.1	10016.3	3.8	control
Pathways	GLCMANNANAUT-PWY: superpathway of N-acetylglucosamine, N-acetylmannosamine and N-acetylneuraminate degradation	4.30452	0.0380111	Kruskal-Wallis rank sum test	0.0649725	1486.26	693.033	2.6	control
Pathways	PWY-8178: pentose phosphate pathway (non-oxidative branch) II	4.89759	0.0268942	Kruskal-Wallis rank sum test	0.0471865	3723.17	3355.63	2.27	control
Pathways	PWY-6507: 4-deoxy-L-threo-hex-4-enopyranuronate degradation	6.3915	0.0114668	Kruskal-Wallis rank sum test	0.0227812	683.947	341.594	2.24	control
Pathways	PWY-5367: petroselinate biosynthesis	3.96093	0.046568	Kruskal-Wallis rank sum test	0.076061	688.565	355.244	2.22	control
Pathways	PWY-5136: fatty acid &beta--oxidation II (plant peroxisome)	14.9394	0.000111019	Kruskal-Wallis rank sum test	0.000368116	642.772	329.705	2.2	control
Pathways	PWY-5845: superpathway of menaquinol-9 biosynthesis	6.96714	0.00830202	Kruskal-Wallis rank sum test	0.0171084	608.113	345.09	2.12	control
Pathways	PWY-6353: purine nucleotides degradation II (aerobic)	8.48157	0.00358763	Kruskal-Wallis rank sum test	0.00828348	604.034	342.049	2.12	control
Pathways	GLUCARDEG-PWY: D-glucarate degradation I	5.58027	0.0181639	Kruskal-Wallis rank sum test	0.0335158	312.251	66.9248	2.09	control
